# Global analysis of the zinc homeostasis network in *Pseudomonas aeruginosa* and its gene expression dynamics

**DOI:** 10.1101/2021.05.28.446167

**Authors:** Verena Ducret, Melina Abdou, Catarina Goncalves Milho, Sara Leoni, Oriane Martin--Pelaud, Antoine Sandoz, Inés Segovia Campos, Mary-Lou Tercier-Waeber, Martina Valentini, Karl Perron

## Abstract

Zinc is one of the most important trace elements for life and its deficiency, like its excess, can be fatal. In the bacterial opportunistic pathogen *Pseudomonas aeruginosa*, Zn homeostasis is not only required for survival, but also for virulence and antibiotic resistance. Thus, the bacterium possesses multiple Zn import/export/storage systems. In this work, we determine the expression dynamics of the entire *P. aeruginosa* Zn homeostasis network at both transcript and protein levels. Precisely, we followed the switch from a Zn-deficient environment, mimicking the initial immune strategy to counteract bacterial infections, to a Zn-rich environment, representing the phagocyte metal boost used to eliminate an engulfed pathogen. Thanks to the use of the NanoString technology, we timed the global silencing of Zn import systems and the orchestrated induction of Zn export systems. We show that the induction of Zn export systems is hierarchically organized as a function of their impact on Zn homeostasis. Moreover, we identify PA2807 as a novel Zn resistance component in *P. aeruginosa* and highlight new regulatory links among Zn-homeostasis systems. Altogether, this work unveils a sophisticated and adaptive homeostasis network, which complexity is key in determining a pathogen spread in the environment and during host-colonization.
