## Supplementary material for "Global analysis of the zinc homeostasis network in *Pseudomonas aeruginosa* and its gene expression dynamics": Table S2

### Sheet: Codeset
Table S2
CODESET DETAILS
Gene name	Accession	Position	Target Sequence	Tm of capture probe	Tm RP	Flags
czcA	PA2520.2	2756-2855	GCGGGGTGCTGGCCCTGTGGCTGCGCGGGATACCGCTGTCGATCTCGGCGGCGGTGGGTTTCATCGCCCTGTCCGGGGTGGCGGTGCTCAACGGCCTGGT	89	88
czcC	PA2522.2	503-602	AGGCCGCCGACCGACGGGTCAAGGCCGGCAGCATCTCCTCGGTGGAACGGGTTCGCGCCCAGGTCCTGGCGGACAACGCCCAGCTCGACCTGAGCCAGGC	90	91
dksA	PA4723.2	100-199	CGCGCGCACTTCACCGCGATCCTGAACAAATGGAAACAGGAGCTGATGGAAGAGGTCGACCGTACCGTGCATCACATGCAGGACGAAGCGGCCAACTTCC	89	89
fbp	PA5110.2	343-442	GACGGCTCCAGCAACATCGACGTCAACGTCTCGGTCGGCACCATCTTCTCGGTGCTGCGCTGCCCCAACGAGTACCTGAACCAGAACGATACCCTGCGCG	85	85	HK
oprD	PA0958.2	678-777	CGCCGAACTCGAAGACATCTATCGCCAGTATTACCTGAACAGCAACTACACCATCCCACTGGCATCCGACCAATCGCTGGGCTTCGATTTCAACATCTAC	84	83
oprF	PA1777.2	316-415	GTAGGTCTGCGTCCGTACGTGTCGGCTGGTCTGGCTCACCAGAACATCACCAACATCAACAGCGACAGCCAAGGCCGTCAGCAGATGACCATGGCCAACA	88	89	HK
czcD	PA0397.2	607-706	AGCCTGCATGTGTTGCTCGAAGGGGTGCCGAAGGAAATCCAGTTGGCCGAGCTGCGCGAAGCGCTACTGGGGATTCCCGGCGTGACCGGGCTGCACGACC	89	89			Legend
znuD	PA0781.2	1429-1528	GACAAGGAAAAGGCGGTCTCCACCGACCTCGCCCTGCGCTTCGACAACGGCGTGCACAAGGGCAGCGTCGGGGTGTTCTACAGCCGCTTCTCCAACTACA	89	88			Tm CP	Tm of capture probe
PA1922	PA1922.2	1143-1242	GATCGCCTTCGGCCCGGACTGGTCGCTGACCCTCGGCAGCCGCTTCGACAAGCACGAGGCGTTCGGCTGGGAAAGCAGTCCGCGCCTGTACCTGCTGCAC	89	89			Tm RP	Tm of reporter probe
hmtA	PA2435.2	1371-1470	GCTGCTGCTGGCCGACAGCGTACGCGCGGAGGCCGCCGAGGCCCTGGCCGATCTGCGCGAACTGGGTCTGGGCCGGCAACTGTTGCTGACCGGCGATCGC	92	92			HK	House keeping gene
PA2807	PA2807.2	342-441	CGAGCACCAGAAGGAGATGCTGGAGATGCAGCAGTCCGGGATGCTCACCCCGACCGGCATGGCGTCGATGGACCATAGTCAGATGGGCCACGGCATGGCC	91	91
PA2911	PA2911.2	776-875	ACTATGGCGACCAGGAGCCGATGAACGACTTCGGCACCCCGCTGGTCGGCGGCAAGTACCACAAGCGCCTGCGCGAGAAGAACTACAACGTGCGCAACGA	91	91
PA2914	PA2914.2	865-964	GAGCACCGCCGACTGCTGCCGGTGTGCGCCCTGCTCGGCGCGCTGTTCCTGGTCTGGATGGATGTCGCCGCGCGTACCCTGATCGCCCCCCAGGACCTGC	91	84
rpmJ2	PA3600.2	13-112	GCCTCGCTGAAACAGGCCAAGCTGCGCCATCGCGATTGCCAGGTGGTGAAGCGCCGTGGCCGGCTCTACGTGATCTGCAAGTCGAATCCGCGCTTCAAGT	92	87
rpmE2 (ykgM)	PA3601.2	2-101	TGAAACCCGGCATCCATCCCGAATACCGTCCCGTCCTGTTCCATGACACCTCGGCCGACGTGTACTTCCTGATCGGCTCCACCGCGGAGACCGACAAGAC	86	89
zntA	PA3690.2	1260-1359	GGTGTTCCTCGAACTCGGGCGCAAGCTGTCCTGGGTCGCCCTCGACAAGACCGGCACCATCACCCATGGCAAACCGCAACAGACCGACTACCTGCCGATC	90	89
yiiP	PA3963.2	76-175	GTCATCGGCAAGGCCATTGCCTGGTGGCTGAGCGGTTCGGTGAGCCTGCTCGCCGGCCTCACCGACTCCCTGCTGGACAGTGCCGCCTCGCTGCTCAACC	91	91
PA4063	PA4063.2	386-485	ACGAACACGAACACGAACACGGTCATGCCGATATCCACGCCCATTACCAGCTCAGTTGCGAGAAGCCCGAGCTGCTCAAGCTGCTGACCCTCGCCGAGTT	85	85
PA4065	PA4065.2	814-913	ATCCTCCCCGGTGTCGCCCTGCAGGAACTGTGGGGCCTGATGGGCACCGCCGAGAAGGCACTGTTCGTGGTCTCGCTGTTCGTCGTCCTCACCGGCCTGA	92	86
PA4066	PA4066.2	336-435	GCCGCCGCCGTCGAACCAGATCGTCTACGTGAAGACCGCCAAGGGCGTGCAGATGGACGAGTTGTATCAGCCATTCTGGGTCGAGGGCACCTTCAAGGTG	89	86
zrmD	PA4834.2	123-222	CTTCCGCAGCGCCATCGGTACCCTGCTGATCTATCTGCTGATGCGCCAGGCCGGTGTCGCCCTGTCGCGCCAGGGCGTGCCGATGCTGCTGGTGCGCGGG	88	89
zrmA	PA4837.2	877-976	CAGGCCACCCTGCGCCATCACTTCAACGAGCAGTGGAGCCTGCGCCTGGCCAGCCACTACAAGCATGGCCACCTGGACGGCTACGCCTCGGAGAACTCCA	89	90
znuA	PA5498.2	181-280	CAGTACGCCCTGCGTCCTTCCGACGTACGGCGGCTGCGCGAGGTGCAATTGTTCTACTGGATCGGCCCGGACCTGGAGAACTTCCTGCCCAAGGTGCTCG	86	86
dksA2	PA5536.2	326-425	TGTTGCGTCCCACCGCCACCCTCTGCATCGAGGCGAAAGAGCGCCAGGAGAAGCGCGAACGCCACGTGCGGCACAACTGA	87	91
ppiD	PA1805.2	632-731	AGGCCTTCTACGAAGGCCACAAGAGCGAGTTCATGACTCCCGAGCAGGTGGTCGTCGAATACGTGGAGCTGAAGAAGTCCTCCTTCTTCGACCAGGTCAA	89	82	HK
rpmE (L31)	PA5049.2	26-125	ACGAAGCTATCGAAGCTACCTGCAGCTGCGGTAACGTCATCAAGACCCGTTCCACCCTGTGCAAGCCGATCCACTTGGACGTGTGCTCCGAATGCCACCC	88	89
rpmJ (L36)	PA4242.2	17-116	CGGTCAAGAAGCTGTGCCGTAACTGCAAAATCATCCGTCGCGATGGCATCGTGCGGGTGATCTGCAGCGCGGAACCGCGTCACAAGCAGCGCCAAGGCTG	84	89
rpoD	PA0576.2	656-755	AAGAAGCCCGCCTGCGTTTCACCGCGGTCTCCGAGCAGCTCGACAAGGCCAAGAAGGCCCTGAAGAAGCACGGTCGCGGCAGCAAGCAGGCCACCGCCGA	89	90	HK
znuB	PA5501.2	81-180	CTGGCGACGGATGGCCTATTTCGGCGATACCCTGTCCCACGCCGCACTGCTCGGGGTAGCCCTGGGTTTCCTCCTCGATGTCAGCCCGACCCTGGCTGTG	89	89
