## Supplementary material for "Global analysis of the zinc homeostasis network in *Pseudomonas aeruginosa* and its gene expression dynamics": Table S3

### Sheet: tableS4
				Time after zinc induction
				t0				0.5 min				1 min				2 min				5 min				15 min				30 min				60 min
Pathway	Gene	ID	Product description	mRNAs copies number in 50ng of total RNAs
Export	czcA	PA2520	Cation efflux transporter	24.4467	+/-	18.1699		27.6804	+/-	8.57214		20.9179	+/-	10.7888		21.0843	+/-	18.0524		11.0107	+/-	1.17683		754.871	+/-	135.811		7868.93	+/-	4964.41		8026.55	+/-	509.627
	czcC	PA2522	Outer membrane protein	1	+/-	0		1	+/-	0		1	+/-	0		1	+/-	0		5.0771	+/-	4.42732		1295.46	+/-	146.735		4636.23	+/-	1168.71		4710.35	+/-	294.261
	cadA	PA3690	P-type ATPase transporter	449.337	+/-	45.481		475.174	+/-	89.362		20865.6	+/-	7817.64		129066	+/-	22406.1		199645	+/-	11855.9		191878	+/-	10952.9		193440	+/-	11451.1		38794.7	+/-	2235.08
	czcD	PA0397	Cation diffusion facilitator transporter	149.277	+/-	14.2864		192.784	+/-	51.5301		202.78	+/-	63.2102		193.995	+/-	70.2918		197.14	+/-	34.9407		553.385	+/-	158.182		3998.1	+/-	654.844		6616.76	+/-	678.761
	yiiP	PA3963	Cation diffusion facilitator transporter	173.717	+/-	19.2411		165.961	+/-	23.7787		221.636	+/-	54.8068		318.796	+/-	21.2825		406.978	+/-	15.3357		431.057	+/-	28.687		815.819	+/-	300.32		364.345	+/-	34.0384
Uptake	hmtA	PA2435	P-type ATPase transporter	269.191	+/-	43.5249		274.695	+/-	18.693		314.099	+/-	65.3717		345.542	+/-	58.0394		287.143	+/-	44.0673		181.819	+/-	74.0303		577.684	+/-	153.117		320.707	+/-	25.6618
	PA1922	PA1922	TonB-dependent receptor	1683.52	+/-	81.067		1809.77	+/-	173.61		1382.67	+/-	202.719		295.159	+/-	56.9482		42.9893	+/-	18.1051		29.4617	+/-	1.98515		25.2017	+/-	41.9185		21.2638	+/-	13.452
	PA2911	PA2911	TonB-dependent receptor	448.088	+/-	53.6611		455.13	+/-	47.805		312.777	+/-	46.0655		84.8229	+/-	22.7426		23.5406	+/-	9.63863		20.4877	+/-	11.1737		2.15364	+/-	1.99816		1	+/-	0
	PA2914	PA2914	Permease of ABC transporter	437.833	+/-	33.0959		467.861	+/-	36.1997		462.146	+/-	117.639		533.909	+/-	78.6767		82.9488	+/-	27.6285		6.21286	+/-	4.60895		1	+/-	0		2.95003	+/-	3.37754
	PA4063	PA4063	Solute-binding protein	36966.7	+/-	4277.13		31147.5	+/-	4765.02		16212.8	+/-	3507.08		5502.17	+/-	1387.71		1098.45	+/-	171.141		602.038	+/-	85.7158		504.891	+/-	114.948		477.462	+/-	29.2452
	PA4065	PA4065	Permease of ABC transporter	8115.5	+/-	226.545		8383.2	+/-	1060.78		8765.43	+/-	1638.89		3871.22	+/-	450.64		894.668	+/-	39.4237		567.6	+/-	39.4894		745.168	+/-	237.608		439.101	+/-	45.2255
	PA4066	PA4066	Solute-binding protein	10209	+/-	1037.63		10681.8	+/-	1421.95		11437.2	+/-	1993.26		10616.4	+/-	1212.87		1473.31	+/-	46.1266		1086.3	+/-	107.614		1291.41	+/-	264.494		963.206	+/-	90.7846
	znuA	PA5498	Solute-binding protein	746.161	+/-	38.2152		597.665	+/-	69.0045		381.205	+/-	119.714		273.979	+/-	41.2897		201.608	+/-	9.95395		100.964	+/-	17.2293		129.766	+/-	65.7949		55.3107	+/-	11.1749
	znuB	PA5501	Permease of ABC transporter	4255.69	+/-	134.087		4278.12	+/-	267.05		5469.19	+/-	1444.53		602.967	+/-	90.6167		207.42	+/-	44.0438		130.185	+/-	16.4597		146.424	+/-	17.087		366.068	+/-	13.7045
	znuD	PA0781	TonB-dependent receptor	8592.47	+/-	494.419		9724.4	+/-	758.625		8070.92	+/-	382.048		5712.3	+/-	355.751		1661.83	+/-	280.624		506.815	+/-	205.469		864.16	+/-	349.23		319.495	+/-	65.738
	zrmA	PA4837	TonB-dependent receptor	16705.5	+/-	2159.31		18761.7	+/-	2704.17		8030.41	+/-	1491.79		887.378	+/-	88.282		353.473	+/-	64.8118		322.502	+/-	8.54733		327.822	+/-	70.7228		225.156	+/-	37.2735
	zrmD	PA4834	Nicotianamine synthase	2719.4	+/-	260.952		2751.48	+/-	531.345		3012.98	+/-	710.393		2915.35	+/-	595.927		427.053	+/-	4.29433		127.126	+/-	40.2683		148.496	+/-	65.6581		71.2628	+/-	5.94115
Storage	dksA	PA4723	Supressor protein	37867.6	+/-	1836.11		31132	+/-	3242.45		33518.3	+/-	5294.96		32258	+/-	2285.68		29779.7	+/-	2855.51		18428.9	+/-	923.886		21738	+/-	852.728		32178.5	+/-	2164.18
	dksA2	PA5536	Supressor protein	9279.58	+/-	656.468		7910.84	+/-	838.049		4551.15	+/-	766.199		1891.59	+/-	736.365		488.58	+/-	214.254		228.69	+/-	64.6035		171.631	+/-	36.755		132.788	+/-	24.2871
	rpmE	PA5049	Ribosomal protein L31	183804	+/-	6871.46		129953	+/-	4369.86		133841	+/-	2459.02		124938	+/-	9637.73		91632.6	+/-	8744.22		53051.6	+/-	11229.9		51377	+/-	6368.66		119987	+/-	18964.1
	rpmE2	PA3601	Ribosomal protein L31	286243	+/-	62738		258807	+/-	57225.1		219971	+/-	59065.2		137678	+/-	27764.7		48249.1	+/-	4912.29		12851.2	+/-	1261.83		7450.94	+/-	1560.3		3120.99	+/-	140.57
	rpmJ	PA4242	Ribosomal protein L36	112937	+/-	13574.5		117823	+/-	14350.4		115283	+/-	13879.2		117719	+/-	8724.19		90842.3	+/-	9289.28		42268.1	+/-	6148.93		46660	+/-	17962.3		58052.8	+/-	3953.29
	rpmJ2	PA3600	Ribosomal protein L36	61063.8	+/-	15902.1		55301.8	+/-	10940.6		48187	+/-	12002.2		32199.2	+/-	5973.67		10831.9	+/-	864.27		3305.57	+/-	312.549		3018.53	+/-	1490.12		1104.68	+/-	96.4082
Others	PA2807	PA2807	Copper binding protein	1	+/-	0		1	+/-	0		1.13888	+/-	0.240551		7.78728	+/-	8.98731		7.87328	+/-	9.08642		716.701	+/-	131.078		7295.43	+/-	1171.98		9788	+/-	340.044
	oprD	PA0958	Outer membrane porin	55057	+/-	7290.57		57809.4	+/-	8125.17		55363.3	+/-	6048.84		59885.8	+/-	7889.04		57971.4	+/-	1052.78		38259.6	+/-	3155.03		10399.6	+/-	478.869		3567.77	+/-	217.004
